# Accelerated epigenetic aging and inflammatory/immunological profile (ipAGE) in patients with chronic kidney disease

**DOI:** 10.1101/2021.07.23.453588

**Authors:** Igor Yusipov, Elena Kondakova, Alena Kalyakulina, Mikhail Krivonosov, Nadezhda Lobanova, Maria Giulia Bacalini, Claudio Franceschi, Maria Vedunova, Mikhail Ivanchenko

**Affiliations:** Institute of Information Technologies, Mathematics and Mechanics, Lobachevsky State University, Nizhny Novgorod, Russia; Institute of Biology and Biomedicine, Lobachevsky State University, Nizhny Novgorod, Russia; IRCCS Istituto delle Scienze Neurologiche di Bologna, Bologna, Italy

**Keywords:** Chronic kidney disease, Accelerated aging, DNA methylation, Inflammation

## Abstract

Chronic kidney disease (CKD) is defined by reduced estimated glomerular filtration rate (eGFR). This failure can be related to a phenotype of accelerated aging. In this work we considered 76 subjects with end-stage renal disease (ESRD) and 83 healthy controls. We evaluated two measures that can be informative of the rate of aging, i.e. whole blood DNA methylation using the Illumina Infinium EPIC array and plasma levels of a selection of inflammatory/immunological proteins using Multiplex Immunoassays. We demonstrated accelerated aging in terms of the most common epigenetic age estimators in CKD patients. We developed a new predictor of age based on inflammatory/immunological profile (ipAGE) and confirmed age acceleration in CKD patients. Finally, we evaluated the relationship between epigenetic age predictors and ipAGE and further identified the inflammatory/immunological biomarkers differentially expressed between cases and controls. In summary, our data show an accelerated aging phenotype in CKD patients sustained by inflammatory processes.
