## Supplementary Table 3 for "Accelerated epigenetic aging and inflammatory/immunological profile (ipAGE) in patients with chronic kidney disease"

### Sheet: Sheet1
ID	Sample_Name	Group	White blood cell count (10^9/L)	Mean cell volume (fL)	Red cell distribution width (%)	Lymphocyte percent (%)	Albumin (g/L)	Glucose. serum (mmol/L)	Creatinine (umol/L)	Alkaline phosphatase (U/L)	Log C-reactive protein (mg/L)	PhenotypicAge
F1b-L24	204367460032_R04C01	Control	7.16	87	13.2	25.7	45.5	5.9	83.8	166	5.4	75.2
F1-L15	204367490018_R02C01	Control	11.49	106	12.7	39.4	18.7	8.35	80.5	181	14.4795	85.9
F1-L20	204367490018_R08C01	Control	5.36	94	13.5	36.3	45.6	4.5	109	196	3.7	55.9
F1-L24	204367460032_R03C01	Control	4.65	89	13.3	34.6	44.4	5.9	85.6	150	2.7	69.6
F1-L4	204367490010_R02C01	Control	8.33	87	13.8	78.5	56.7	7.83	64.5	198	13.1565	53.1
F1-L6	204367490010_R06C01	Control	6.14	87	14.7	37.5	46.8	6.66	95.2	157.2	12.873	65.8
F2-L14	204367490018_R04C01	Control	8.49	111	12.8	34.6	41.5	6.33	37.2	86.9	9.5235	40.4
FQ16	204373100094_R08C01	Control	5.19	89	13.9	34.6	52.1	5.7	134.5	120	4.8	56.17
FQ9/Q10	204373100099_R05C01	Control	4.25	91	13.4	37.7	40.3	6	30.6	128.4	13.0095	31.17
H10	204367460024_R02C01	Disease	7.84	94	13.4	23.9	51.9	8.3	270	322	2.9	71.1
H100	204373100096_R05C01	Disease	7.11	88	14.6	34.2	44.5	9.8	244.7	169	2.8	77.1
H101	204373100096_R07C01	Disease	5.55	89	13.1	35.8	38.1	16.8	273.3	259	6.1	104.1
H102	204373100095_R04C01	Disease	7.23	95	15	30.4	52.4	7.1	302	115	8	80.9
H104	204373100095_R08C01	Disease	7.44	86	14.1	25.6	55.5	6.6	143.6	289	6.1	87
H105	204373100096_R04C01	Disease	7.89	88	14.1	32.1	46.8	6.2	293.1	188	3.2	96.1
H107	204367460065_R04C01	Disease	5.42	96	13.2	29.2	52.6	5.6	192.7	145	3.5	89.6
H108	204373100099_R01C01	Disease	5.27	86	14.1	30.5	35.5	4.9	166	182	5.7	90.5
H109	204373100099_R03C01	Disease	6.78	85	15	35.1	49	5.6	363	201	3.6	67.2
H11	204367490018_R03C01	Disease	8.82	95	13.5	16.6	54.6	7.8	484	274	9.6	105
H110	204373100099_R08C01	Disease	7.15	91	13.1	11.8	48.5	10.7	235	346	4.9	71.4
H111	204373100094_R03C01	Disease	9.61	88	13.6	28	44.8	5.9	184	200	7.2	87.6
H112	204373100099_R02C01	Disease	6.62	83	16.2	21.7	51.4	6.1	333	185	6	80
H12	204367460024_R06C01	Disease	9.07	82	15.4	22.7	57.3	4.9	287	193	1	56.4
H13	204367490018_R07C01	Disease	5.87	82	14.4	29.5	51.4	8.2	226	293	2	92.6
H16	204367460032_R05C01	Disease	6.62	88	15	30	44.9	7.93	483.6	178	8.5	123.5
H17	204367460044_R02C01	Disease	6.12	95	13.8	19	42.8	7.2	261	277	9.7	98.3
H18	204367460032_R07C01	Disease	5.95	94	13	25	36.3	3.9	281	171	7.1	106.8
H20	204367460050_R01C01	Disease	6.16	88	15.4	33.9	41.4	6.4	240	141	2	104.6
H21	204367460050_R05C01	Disease	7.88	98	13.4	26.6	45.4	6.9	322	296	5.5	108.8
H22	204365950045_R02C01	Disease	2.35	115	14.9	28.9	42.5	5.1	211	393	4.3	93.2
H23	204365950045_R04C01	Disease	13.19	88	15.9	12.3	45.7	7.1	351	445	3.8	112.5
H24	204367460056_R03C01	Disease	6.56	91	13.6	21.8	47.7	4.7	298	421	1.9	105.2
H25	204367460056_R05C01	Disease	4.71	93	14.1	19.4	49.4	6.02	199.6	301	9.4	89.6
H29	204365950045_R06C01	Disease	7.57	88	15	33.33	48.4	6.5	240	262	1.3	78.7
H3	204365950013_R02C01	Disease	7.96	90	13.6	30.5	44	4.1	171	395	3.4	64.1
H30	204367460044_R04C01	Disease	5.95	89	14.1	25.6	38.2	5	305	285	3.1	85.6
H31	204367460044_R06C01	Disease	6.07	87	13.7	19.9	52.2	5.2	300	255	5.3	72.8
H35	204365950045_R07C01	Disease	9.09	84	16.6	23.6	47	9.3	212	395	4.4	94.5
H36	204367460057_R01C01	Disease	6.53	93	13.9	21.3	58.2	8.8	303	234	8.9	69.9
H37	204367460057_R03C01	Disease	7.91	94	13.9	16.8	49.9	5.3	358	261	14.5	85.4
H38	204367460056_R07C01	Disease	6.53	92	13.8	34	42.7	5.4	220	103	1.4	80.7
H39	204367490058_R01C01	Disease	6.31	92	13.7	36.6	46.6	5.8	275	283	4.7	103
H41	204367490058_R03C01	Disease	3.88	82	18.2	25.3	34.3	5.8	172	283	3.9	105.4
H43	204367460057_R05C01	Disease	5.63	85	14.4	22.4	49.3	4	302	278	8.9	57.3
H44	204390590086_R01C01	Disease	3.17	101	14	44.3	42.5	5.6	264	212	10.2	93.7
H45	204367490058_R05C01	Disease	6.25	92	14.1	27.1	41.6	7	228	225	4	100.3
H46	204367460057_R06C01	Disease	8.59	92	13.5	14.2	42.9	8.6	309	345	6	78.7
H48	204365950080_R02C01	Disease	9.72	87	15.7	25.4	47	6.7	276	331	4.5	103.8
H50	204367460057_R08C01	Disease	4.15	100	15.4	27.4	38	3.6	306	319	6.5	93.3
H51	204390590086_R03C01	Disease	5.29	93	14.2	35.4	39.5	8.1	222	296	1.9	97.5
H52	204367460065_R05C01	Disease	5.85	90	13.9	23	38.6	5.4	199	261	7.5	99.1
H53	204390590086_R05C01	Disease	4.7	94	14.2	32.6	45	6.2	371	288	1.2	104.4
H54	204367490072_R01C01	Disease	5.6	92	14.2	32.4	44.1	4.7	317	168	1.1	97
H56	204390590086_R08C01	Disease	5.33	91	14.2	15	37.4	6.3	359	317	4.8	98.6
H57	204390590107_R02C01	Disease	14.64	89	13.1	9.5	35.3	9.7	141.4	277	5.3	59.3
H59	204390590107_R04C01	Disease	4.91	90	13.9	21.4	41.7	5	342.1	311	7.2	76
H61	204390590107_R08C01	Disease	7.26	86	14.7	32.6	41	10.3	325	356	4.8	76.4
H62	204390590108_R02C01	Disease	6.6	95	15.3	21.7	31	5.9	284.6	104	3	86.5
H63	204390590108_R04C01	Disease	4.89	84	14.2	32.4	47.7	7.3	373.3	690	3.9	76.4
H65	204390590108_R06C01	Disease	7.61	87	14.7	20.4	39.9	5	560.6	318	4	109.8
H68	204390590108_R08C01	Disease	4.08	92	13.3	30.1	40.6	8.6	615.2	279	7.6	115.4
H7	204365950013_R04C01	Disease	4.08	90	13.5	24.5	43.8	3.9	367	276	4.4	89.9
H70	204390590123_R02C01	Disease	7.25	86	13.9	30.3	54	5.7	345.2	442	4.2	65.7
H71	204367490072_R07C01	Disease	5.1	90	14.9	35.3	41	4.9	214	206	3.5	83.7
H72	204365950080_R03C01	Disease	10.28	91	15.7	26.6	45.2	6.9	393	258	4	87.8
H74	204365950080_R05C01	Disease	5.82	90	14.3	24.1	33.9	4.4	745.8	579	7.1	128.2
H75	204365950080_R07C01	Disease	9.79	86	14.4	27.2	42.3	5.5	379	188.5	3.7	77.9
H76	204390590123_R04C01	Disease	6.36	87	16.6	31.7	48.3	5.2	353	179	4.9	99.6
H77	204390590123_R06C01	Disease	3.54	87	14	30.1	42.2	4.4	265	241	6.2	78.2
H8	204365950013_R06C01	Disease	5.99	89	14.3	20.3	41.9	4.3	236	162	2.8	68.1
H80	204367460096_R01C01	Disease	10.21	93	13.5	19.4	49.9	6.3	338	318	4.5	72
H81	204367460096_R02C01	Disease	6.89	94	14.5	20.2	51.2	4.6	355	209	3.9	94.8
H82	204367460096_R04C01	Disease	7.52	101	14.6	22.2	44.9	4.9	192	339	5.2	57.8
H83	204367460096_R05C01	Disease	7.91	94	16.1	15.9	43.7	7.1	366	336	4.8	113.5
H85	204367460096_R07C01	Disease	7.72	95	15.6	28.3	51.5	5.72	152.9	207	7.1	88.9
H86	204373100094_R05C01	Disease	5.19	93	13.4	31.6	49.6	4.39	323.3	240	5.6	79.6
H87	204365940156_R05C01	Disease	6.69	95	14.2	23.4	49.5	3.8	370.2	260	4.9	72.8
H88	204390590107_R06C01	Disease	10.96	83	13.4	23.8	46.8	14.8	190	237	4.5	62.8
H9	204367490010_R05C01	Disease	5.75	90	14.2	26.9	58.4	4.4	419	323	0.7	93
H91	204373100094_R07C01	Disease	7.13	88	13.7	32.7	45.4	6.6	296.3	256	7.1	69.8
H93	204373100095_R03C01	Disease	6.95	78	16.8	31.7	40.7	5.6	250.2	202	4.1	96.3
H94	204373100095_R05C01	Disease	7.65	87	13.2	25.3	52.1	4.6	286.5	199	3.3	63.2
H95	204373100099_R06C01	Disease	6.97	91	14.1	23.3	45.8	8.5	262.4	150.5	5.1	90.7
H96	204373100095_R07C01	Disease	4.91	88	16.7	23.2	55.9	13.3	306.7	380	6.9	91.7
H98	204373100096_R03C01	Disease	6.5	87	13.5	37.5	47.5	4.1	349.6	123	5.2	67.6
I1	204365950013_R01C01	Control	5.61	87	13.7	29.5	44.9	5.4	72.5	146.6	5.7	39.5
I100	204367490058_R08C01	Control	11.02	83	13.3	11.2	41.5	6.3	77.4	156.3	10.7	78.5
I11	204367460044_R01C01	Control	4.16	88	13.5	27.6	49.8	4.72	90.7	173.3	4.6	28.9
I14	204365950045_R01C01	Control	5.07	95	13.7	53.8	55.4	5.11	108	172.2	5.8	32.7
I16	204365950045_R03C01	Control	6.69	92	13	42.6	45.3	4.75	104	205.6	2.4	54.8
I17	204365950045_R05C01	Control	6.46	90	13.8	24.1	47.7	7.05	119	176.9	4.5	67.8
I19	204367460044_R03C01	Control	3.95	85	13.5	47.7	48.4	4.8	118.3	193.3	1.4	35.5
I2	204365950013_R03C01	Control	6.09	89	13	34	51.6	3.7	59.2	182	5.1	24.9
I20	204367460044_R05C01	Control	4.33	84	13.8	29.4	45.5	4.55	73.6	130.3	3	43.4
I21	204367460044_R07C01	Control	4.79	92	13	45.1	51	4.83	100.2	177.3	2.5	22.9
I25	204367460057_R02C01	Control	5.56	97	14	26.6	43.1	6.58	96.9	218.3	10.8	79.9
I26	204367460057_R04C01	Control	4.3	85	14.7	31.2	51.4	4.8	78.8	149.9	4.7	35.5
I27	204367460032_R06C01	Control	3.9	94	12.8	39.9	42	4.8	77.9	168.3	3.7	32.1
I28	204390590086_R02C01	Control	3.42	86	13.5	33.1	45.7	5	93.7	152.7	1	29.9
I29	204367460057_R07C01	Control	6.98	91	13.2	36.3	48.1	5.13	88.5	149	2.8	40.8
I32	204365950080_R01C01	Control	8.05	92	13.8	27.9	38.8	5.4	71.1	258	7.5	50.9
I33	204390590086_R06C01	Control	4.6	93	13.1	39.8	49.4	4.6	105.2	173.2	5.9	26.2
I34	204390590086_R07C01	Control	5.13	86	13.4	29.4	47.5	5.4	98.6	162.5	3.8	33.8
I35	204390590107_R01C01	Control	6.82	91	13.9	31.5	47.8	5.4	93	309	4.3	68.2
I38	204390590107_R03C01	Control	5.37	86	14.1	37.3	57.4	5.58	105.4	265	1.9	55.5
I39	204390590107_R05C01	Control	5	89	13.4	37	52.3	5.8	90.3	181.5	3.5	53
I4	204365950013_R05C01	Control	8.45	90	13.3	27.5	48.9	4.8	77.5	194.9	2.4	41.9
I42	204390590107_R07C01	Control	5.6	90	13.2	30.3	47.2	5.3	103	185	3.2	28.5
I43	204367460032_R08C01	Control	5.24	96	12.9	28.6	48.3	5.6	128	212.4	2.7	80.2
I44	204390590108_R01C01	Control	4.39	97	12.7	38.6	43.5	5.2	108	237	2.5	57.2
I45	204390590108_R03C01	Control	4.06	88	13.2	29.5	46	4.2	99	215.9	2.8	37.6
I47	204390590108_R05C01	Control	6.6	90	13.6	28.9	48.8	5.3	93	228	2.1	52.2
I48	204390590108_R07C01	Control	5.44	91	13.8	22.7	57	5.2	102	195	2.3	49
I49	204390590123_R01C01	Control	4.43	89	13.1	39.4	46.4	4.5	122	196	3	41.1
I5	204365950013_R07C01	Control	5.51	89	13	24.8	40.7	3.5	87.4	185.1	4.5	50.9
I51	204390590123_R03C01	Control	6.19	89	13.8	31.4	50.2	5.4	87.6	227	6	64.8
I52	204365950080_R04C01	Control	7.09	85	13.3	37.2	48.1	6.1	90.7	243	3.2	66.5
I53	204365950080_R06C01	Control	4.21	86	13.8	25.7	46.6	5.5	99	202	3.3	62.8
I54	204365950080_R08C01	Control	7.35	75	17.1	25	49	5.1	92.4	232	2.6	61.6
I55	204390590123_R05C01	Control	5.11	89	13	37	49.3	5	89.9	207	3.1	24.5
I56	204390590123_R07C01	Control	4.98	86	14.1	42	47	5.39	86.9	238	5.1	63.7
I57	204365940156_R01C01	Control	5.04	89	13.6	38.5	47.4	5.8	88.1	167	4.9	49
I58	204365940156_R02C01	Control	6.69	88	13.6	36.4	49.2	5.3	96	220	3.7	54.4
I59	204367460096_R03C01	Control	5.52	87	13.2	35.4	46.7	5.3	104	157.1	3.9	67.1
I6	204367460024_R01C01	Control	5.62	91	13.5	42.5	47.4	3.3	78.9	163.2	6.2	47.2
I60	204365940156_R03C01	Control	6.27	87	14.4	33	48.7	5.2	102	149	4.2	62.2
I61	204367460096_R06C01	Control	7.5	86	13.5	35.6	46.9	5.2	108.4	135.7	3.9	60.3
I62	204365940156_R04C01	Control	4.99	90	15	26.6	57.5	5.6	123.8	124.4	5.9	49.5
I63	204367460096_R08C01	Control	5.5	91	13.2	29.9	47.9	5.7	111	131	5.5	52.1
I64_1	204365940156_R07C01	Control	7.46	88	14.1	18.4	42.4	6.4	122.3	219.8	6.7	85.3
I67	204367460050_R02C01	Control	5.18	89	13.4	24.9	45.1	4.9	145.2	187	5.3	72.7
I69	204367460050_R04C01	Control	6.68	90	13.2	28.5	45.3	4.2	126.3	187	4.2	67.9
I7	204367460024_R03C01	Control	7.01	87	14.3	22.1	53.5	4.2	72.2	145.9	4.4	40.4
I71	204367460050_R06C01	Control	4.93	85	13.4	21	47.1	3.4	75	181	2.7	63.8
I72	204367460050_R08C01	Control	10.61	95	14	23.3	38.7	4	102.7	267.5	4.1	79
I73	204367460056_R02C01	Control	5.97	85	13.5	44.7	49.9	5.8	64.7	244.3	3.8	63.8
I75	204367460056_R04C01	Control	5.54	87	13.8	29.3	57.6	5.7	102.3	136	7.2	67.4
I76	204367460056_R06C01	Control	6.66	89	13.6	39.9	51.4	5	128	169	6.1	76.2
I92	204367460056_R08C01	Control	10.53	84	15.3	17.3	60.7	6.6	150.3	146.1	5	93.2
I93	204367490058_R02C01	Control	4.47	94	13.6	51.5	54.3	5.5	82.9	159	5.2	75.5
I94	204367490058_R04C01	Control	7.62	88	13.6	23.3	46.7	6.2	114.5	210.2	3.4	84.5
I95	204367490058_R06C01	Control	8.68	91	14.7	10.6	45.5	8.5	94.4	145.8	6	97.5
I96	204367490058_R07C01	Control	5.59	93	13	18.7	41.3	4.5	81.9	172.6	5.7	79.7
L11	204367490010_R08C01	Control	7.26	109	12.5	20.6	35.1	4.95	69.1	135.2	14.574	88.7
L16	204367490018_R06C01	Control	5.32	107	13.6	37.7	51.9	6.87	50.8	232.9	14.826	85.5
L20	204373100099_R07C01	Control	4.58	97	13.2	31.6	48.9	6.8	115.8	160	1.4	87
L21	204367460032_R02C01	Control	4.47	84	14.7	33.7	53.2	4.7	86.3	233	5.5	83.8
L5	204367490010_R04C01	Control	2.22	90	15.6	51.2	42.1	6.71	71.8	123.9	38.0625	89.6
MQ1	204373100094_R02C01	Control	5.28	111	14.3	40	38.2	1.95	60.2	157	9.1875	47.82
MQ12	204373100094_R04C01	Control	6.62	78	14.9	24.2	36.3	6.6	15.8	163.5	4.41	54.22
MQ16	204373100094_R06C01	Control	4.5	89	13.6	21.3	48.5	5.42	91	143	3.4	57.77
S10	204367490072_R02C01	Control	5.9	78	14.8	37.1	56.8	5.5	94	226	4.8	31.1
S29	204367490072_R04C01	Control	5.03	89	13.5	35.8	41.8	4.9	91.1	124	4.1	48.6
S3	204367460065_R06C01	Control	5.16	90	13.5	37.2	46.2	4.5	95	206	5.4	37.3
S34	204367490072_R06C01	Control	7.53	91	13.8	42.1	47.2	4.7	107	201	3.3	48.3
S35	204367490072_R08C01	Control	7.71	90	13	31	43.1	8.7	137	106	6.3	93.7
S9	204367460065_R08C01	Control	6.83	91	13.1	34.4	47.5	5	98	186	6.8	30.4
TD2	204373100096_R06C01	Control	5.67	85	19.9	29.6	47.2	5.01	51.6	128.4	4.9	62.57
TD4	204373100096_R08C01	Control	4.16	77	22.4	33.9	44.9	4.58	67.4	201	3.6	69.79
