## Supplementary Table 4 for "Accelerated epigenetic aging and inflammatory/immunological profile (ipAGE) in patients with chronic kidney disease"

### Sheet: Sheet1
ID	Dialysis Status	White blood cell count (10^9/L)	Mean cell volume (fL)	Red cell distribution width (%)	Lymphocyte percent (%)	Albumin (g/L)	Glucose. serum (mmol/L)	Creatinine (umol/L)	Alkaline phosphatase (U/L)	Log C-reactive protein (mg/L)	Phenotypic Age
H1	Before	7.19	92	13.4	33.3	48.3	5.7	686	204	2.2	131.3
H1	After	7.17	92	13.3	42.5	43.6	5	240	177	1.6	82.2
H2	Before	8.3	91	13.6	25.2	37.8	6	816	300	1.9	155.5
H2	After	6.49	91	13.8	21.8	38.7	5.1	243	267	3.6	92.5
H3	Before	7.13	90	13.5	24.3	42.9	5.2	655	232	2.6	114.3
H3	After	7.96	90	13.6	30.5	44	4.1	171	395	3.4	64.1
H4	Before	4.92	94	14	26.9	48	6	606	410	0.4	131.1
H4	After	4.9	94	14.1	29.6	48	4.2	190	196	5.7	80.1
H5	Before	6.75	84	17.4	10.4	39.8	5.9	746	273	0.7	159.2
H5	After	6.94	84	17.7	13.9	42.4	6	222	242	2.7	103.9
