## Supplementary Table 5 for "Accelerated epigenetic aging and inflammatory/immunological profile (ipAGE) in patients with chronic kidney disease"

### Sheet: Sheet1
ID	Sample_Name	Group	DNAmAge	DNAmAgeHannum	DNAmPhenoAge	DNAmGrimAge	IEAA	EEAA
F1b-L24	204367460032_R04C01	Control	66.1885	55.7942	50.5362	62.5568	-1.91995	-5.30862
F1-L15	204367490018_R02C01	Control	63.8463	48.7297	52.7328	62.0359	0.541046	-5.34998
F1-L20	204367490018_R08C01	Control	68.0808	50.1178	50.2898	50.9663	10.1204	4.48015
F1-L24	204367460032_R03C01	Control	68.074	61.0418	54.8256	59.0582	-1.50961	4.95182
F1-L4	204367490010_R02C01	Control	61.2957	47.9827	46.5342	49.2333	-1.47134	-0.977781
F1-L6	204367490010_R06C01	Control	59.8549	47.7991	51.5065	52.7236	0.276238	-0.720973
F2-L14	204367490018_R04C01	Control	44.9018	31.0277	27.822	33.4586	-0.149142	-2.27865
FQ16	204373100094_R08C01	Control	52.552	38.1142	44.7881	48.0112	-1.34867	-6.01639
FQ9/Q10	204373100099_R05C01	Control	40.5547	28.04	27.7261	28.7508	-2.22518	-2.46591
H10	204367460024_R02C01	Disease	48.6923	37.1009	37.9287	37.7592	3.45976	4.68222
H100	204373100096_R05C01	Disease	51.8143	39.2276	45.0199	46.7898	4.03414	-1.06
H101	204373100096_R07C01	Disease	66.5096	45.1373	45.2691	44.953	12.8993	-3.3443
H102	204373100095_R04C01	Disease	51.9262	38.1175	49.8089	45.2817	1.58503	-2.81274
H104	204373100095_R08C01	Disease	74.9529	63.961	77.206	65.1525	3.17219	2.49919
H105	204373100096_R04C01	Disease	66.4508	52.1868	63.1037	57.7875	-0.882845	-5.24107
H107	204367460065_R04C01	Disease	73.4929	56.4985	51.3888	72.3752	-1.70735	-10.2566
H108	204373100099_R01C01	Disease	66.3499	57.6884	58.6163	64.3878	-9.19098	-7.69763
H109	204373100099_R03C01	Disease	48.3703	27.9886	32.7205	29.0211	8.18559	-0.62816
H11	204367490018_R03C01	Disease	59.3943	44.0135	50.5248	45.972	8.15053	-1.66351
H110	204373100099_R08C01	Disease	52.7907	42.529	51.9774	42.5318	9.28226	11.9847
H111	204373100094_R03C01	Disease	74.6496	56.5036	69.7277	69.5895	5.78159	-1.34442
H112	204373100099_R02C01	Disease	45.1648	34.6617	43.8719	44.2907	-0.00834626	-3.8929
H12	204367460024_R06C01	Disease	44.2846	42.443	24.4304	38.3639	6.44431	19.6686
H13	204367490018_R07C01	Disease	67.1128	56.042	61.682	62.7432	1.71524	-2.14656
H16	204367460032_R05C01	Disease	67.1843	56.0388	59.933	62.4587	2.02493	-3.40522
H17	204367460044_R02C01	Disease	73.4782	59.5423	75.7148	65.6799	7.91355	8.0609
H18	204367460032_R07C01	Disease	79.0765	66.7826	74.6489	75.399	0.450945	-1.33267
H20	204367460050_R01C01	Disease	76.9816	60.9792	65.3359	65.5338	1.23187	-3.54958
H21	204367460050_R05C01	Disease	69.0443	59.6867	70.3552	64.0351	0.95245	0.279693
H22	204365950045_R02C01	Disease	62.597	53.7939	63.3579	56.6174	1.67867	1.19667
H23	204365950045_R04C01	Disease	63.4074	51.5668	63.3847	62.7967	5.61805	4.91473
H24	204367460056_R03C01	Disease	68.5565	57.7876	63.147	67.3081	-1.50166	-5.83885
H25	204367460056_R05C01	Disease	70.8322	58.8143	58.8604	63.4244	4.23474	2.32602
H29	204365950045_R06C01	Disease	61.4832	46.7734	54.962	50.1094	6.0128	3.98955
H3	204365950013_R02C01	Disease	65.3666	53.0406	59.7597	45.8561	14.3705	12.191
H30	204367460044_R04C01	Disease	50.4324	51.3111	44.2297	58.4377	-2.0874	8.50337
H31	204367460044_R06C01	Disease	55.948	46.2765	41.3515	45.7769	7.41065	7.00009
H35	204365950045_R07C01	Disease	59.8535	45.924	48.4712	52.7624	5.37482	2.04089
H36	204367460057_R01C01	Disease	51.1309	32.6913	41.2452	40.8123	8.52566	2.63688
H37	204367460057_R03C01	Disease	51.1468	46.1756	52.1288	50.5467	-1.40915	7.94248
H38	204367460056_R07C01	Disease	67.863	54.7548	61.1775	55.3405	1.35323	2.19233
H39	204367490058_R01C01	Disease	75.2919	60.3285	66.1577	71.8653	-1.34267	-1.90987
H41	204367490058_R03C01	Disease	72.5511	65.8545	66.1658	65.4862	2.92295	5.28386
H43	204367460057_R05C01	Disease	39.1123	29.654	39.4865	34.1041	1.81034	2.5059
H44	204390590086_R01C01	Disease	71.6898	52.4112	55.5258	62.974	2.53284	-2.66501
H45	204367490058_R05C01	Disease	69.9893	58.12	69.1305	63.4902	-0.310346	-5.57004
H46	204367460057_R06C01	Disease	53.6531	43.5539	48.2312	44.2532	10.078	15.1381
H48	204365950080_R02C01	Disease	66.0046	59.7772	59.2282	65.7632	0.690457	6.22286
H50	204367460057_R08C01	Disease	60.7641	46.2241	50.9025	59.1345	4.99771	-1.53002
H51	204390590086_R03C01	Disease	60.5931	57.2541	44.7055	62.9976	-7.19227	1.39162
H52	204367460065_R05C01	Disease	73.4408	66.5472	65.1732	69.8336	-1.19833	3.03274
H53	204390590086_R05C01	Disease	59.8415	56.4116	58.219	57.7935	-5.32481	3.45681
H54	204367490072_R01C01	Disease	67.1181	55.0963	59.1291	63.7388	0.364472	-4.6425
H56	204390590086_R08C01	Disease	64.8053	54.1183	46.4176	45.7075	9.21379	11.3031
H57	204390590107_R02C01	Disease	35.6492	22.6107	29.6762	28.2509	-1.21834	-2.27454
H59	204390590107_R04C01	Disease	47.7931	30.4694	37.1768	42.7619	2.96772	-4.20333
H61	204390590107_R08C01	Disease	29.4001	24.0098	29.0124	31.8274	-6.93072	-2.39489
H62	204390590108_R02C01	Disease	57.841	46.6011	54.1691	53.1243	9.00435	6.42524
H63	204390590108_R04C01	Disease	43.0133	28.4291	20.3722	34.4878	5.79554	1.99098
H65	204390590108_R06C01	Disease	58.643	42.7489	51.6964	50.3023	8.72678	4.02058
H68	204390590108_R08C01	Disease	46.752	39.5058	22.3236	41.0352	-1.94431	-5.67682
H7	204365950013_R04C01	Disease	65.0602	54.5358	59.7274	53.5788	4.90083	5.88615
H70	204390590123_R02C01	Disease	40.6398	33.271	30.9389	32.5004	1.04568	6.4541
H71	204367490072_R07C01	Disease	60.2339	54.587	62.3513	63.7459	0.47926	0.678742
H72	204365950080_R03C01	Disease	42.3369	36.3366	34.2761	42.6204	0.866632	4.83034
H74	204365950080_R05C01	Disease	49.9326	38.6161	41.2049	42.965	4.15839	5.93055
H75	204365950080_R07C01	Disease	53.2354	36.0762	47.135	41.7033	10.3761	1.24246
H76	204390590123_R04C01	Disease	63.7159	51.3982	54.9015	57.0711	4.0765	0.167479
H77	204390590123_R06C01	Disease	65.1759	50.909	59.0498	50.1746	8.44616	2.99163
H8	204365950013_R06C01	Disease	51.1567	37.1614	37.1402	39.9515	1.49465	-5.8036
H80	204367460096_R01C01	Disease	50.6187	34.237	49.7984	40.1828	8.40179	6.96401
H81	204367460096_R02C01	Disease	59.2781	55.2669	59.3747	61.8073	-0.808871	7.1845
H82	204367460096_R04C01	Disease	36.9669	33.4566	36.3801	38.1885	-3.86402	5.02891
H83	204367460096_R05C01	Disease	68.4635	54.9502	69.6147	60.4625	8.65951	6.73914
H85	204367460096_R07C01	Disease	72.05	61.3232	67.188	70.0306	6.13349	3.95661
H86	204373100094_R05C01	Disease	61.0675	46.8707	53.7582	47.4631	3.6605	0.575834
H87	204365940156_R05C01	Disease	39.7854	40.9327	43.8216	41.0526	-5.87165	6.9012
H88	204390590107_R06C01	Disease	34.1535	21.8749	26.1091	22.9668	1.24164	-4.04476
H9	204367490010_R05C01	Disease	62.9591	45.2022	53.4101	50.1816	5.37924	-4.43349
H91	204373100094_R07C01	Disease	58.1122	34.8303	40.4273	34.0029	14.4952	-3.03847
H93	204373100095_R03C01	Disease	69.0005	56.4679	56.6463	64.6348	8.48494	0.291491
H94	204373100095_R05C01	Disease	53.6426	38.6904	43.5962	39.1298	5.51285	0.432232
H95	204373100099_R06C01	Disease	63.0936	49.4833	61.3069	66.1655	4.43759	-2.60433
H96	204373100095_R07C01	Disease	46.0046	34.0569	45.4706	41.8014	4.9505	0.767392
H98	204373100096_R03C01	Disease	42.1437	30.4793	35.7059	34.99	-2.79328	-10.9014
I1	204365950013_R01C01	Control	34.4962	34.9557	13.5068	34.1208	-7.54946	-0.8022
I100	204367490058_R08C01	Control	74.8652	59.4536	62.6918	61.7522	7.71842	1.92471
I11	204367460044_R01C01	Control	40.279	31.6864	28.9042	32.0215	-0.774675	4.36461
I14	204365950045_R01C01	Control	42.4388	24.4697	22.4952	30.9619	4.75846	-8.75846
I16	204365950045_R03C01	Control	52.8497	48.0297	50.7816	46.7608	-8.3866	7.15666
I17	204365950045_R05C01	Control	65.0831	49.082	58.2876	53.7392	5.83733	2.47011
I19	204367460044_R03C01	Control	32.6075	54.9983	1.00391	38.0436	-14.4114	22.7686
I2	204365950013_R03C01	Control	39.4781	27.2957	21.5215	31.4819	1.18955	-2.64396
I20	204367460044_R05C01	Control	53.423	43.654	21.2228	44.6279	1.6157	6.25511
I21	204367460044_R07C01	Control	44.701	27.5738	5.42342	25.5374	6.90328	-1.0587
I25	204367460057_R02C01	Control	67.6692	59.3384	59.323	69.1128	-0.30721	5.69529
I26	204367460057_R04C01	Control	42.502	31.3469	35.3946	32.1611	0.10266	0.320535
I27	204367460032_R06C01	Control	39.404	27.3951	29.4644	29.8604	-1.58439	-6.97268
I28	204390590086_R02C01	Control	41.3164	21.8067	20.0121	31.5869	4.37065	-11.1801
I29	204367460057_R07C01	Control	52.1845	34.3776	35.5693	40.804	8.23446	-3.70322
I32	204365950080_R01C01	Control	50.5933	38.6072	49.4032	46.1779	0.908634	3.49808
I33	204390590086_R06C01	Control	34.3123	21.0525	26.92	28.4281	-4.27977	-5.4307
I34	204390590086_R07C01	Control	38.1916	31.1357	30.9893	29.5782	-1.84314	1.96213
I35	204390590107_R01C01	Control	60.2636	45.6546	45.1058	65.7819	-1.10831	-5.27473
I38	204390590107_R03C01	Control	50.7911	46.6515	36.72	47.9674	-2.4349	1.07257
I39	204390590107_R05C01	Control	57.8393	49.3105	43.1388	48.8692	0.769936	1.4106
I4	204365950013_R05C01	Control	33.1127	34.1842	47.9967	45.0207	-12.8815	1.12679
I42	204390590107_R07C01	Control	53.3811	30.0839	21.2768	34.6104	19.2759	7.38914
I43	204367460032_R08C01	Control	70.1347	60.2894	61.1076	59.967	0.541462	-4.235
I44	204390590108_R01C01	Control	51.75	42.0629	25.0862	52.3775	-6.0251	-7.91198
I45	204390590108_R03C01	Control	37.4273	27.0615	26.2533	35.7503	-5.29789	-9.32856
I47	204390590108_R05C01	Control	51.7804	45.8886	35.8067	43.8799	0.6642	4.77077
I48	204390590108_R07C01	Control	49.9207	44.6511	41.6967	36.7143	-0.644148	5.2322
I49	204390590123_R01C01	Control	46.5046	38.3021	37.5825	33.7647	1.03127	2.21189
I5	204365950013_R07C01	Control	52.0025	45.7056	46.446	45.3245	-1.09583	1.12375
I51	204390590123_R03C01	Control	56.9794	50.042	48.8477	54.1125	-3.20173	-2.38905
I52	204365950080_R04C01	Control	56.8146	52.3371	50.3856	54.1206	-8.33987	-2.54035
I53	204365950080_R06C01	Control	54.9571	51.4613	44.1969	46.9203	-6.42824	4.28997
I54	204365950080_R08C01	Control	52.6439	43.3305	46.2875	43.2984	-0.43879	2.54852
I55	204390590123_R05C01	Control	26.9995	19.3467	16.2727	23.544	-5.05034	-8.60418
I56	204390590123_R07C01	Control	55.55	55.4699	53.9053	54.7222	-6.87976	3.92653
I57	204365940156_R01C01	Control	50.9128	46.1736	50.3731	45.6402	-1.7438	5.94008
I58	204365940156_R02C01	Control	56.5089	44.6639	50.4307	50.847	-0.15714	0.258634
I59	204367460096_R03C01	Control	67.5793	57.0382	61.8782	55.6071	1.29468	0.247418
I6	204367460024_R01C01	Control	70.2988	58.8196	65.9083	53.221	7.72102	15.5943
I60	204365940156_R03C01	Control	59.8024	50.5575	46.7594	59.8817	-1.93143	4.24223
I61	204367460096_R06C01	Control	63.8095	50.0313	56.4279	51.7771	4.81276	0.721229
I62	204365940156_R04C01	Control	46.6047	48.3181	28.186	51.4341	-0.336801	9.24296
I63	204367460096_R08C01	Control	54.6303	45.9707	45.9768	42.9693	4.35323	4.33005
I64_1	204365940156_R07C01	Control	69.01	60.7332	56.6693	65.3747	1.10923	4.11318
I67	204367460050_R02C01	Control	68.9513	57.4986	52.6493	55.7327	1.97882	3.29389
I69	204367460050_R04C01	Control	63.7271	47.6114	49.7034	58.4966	-0.55169	-6.37169
I7	204367460024_R03C01	Control	41.8943	34.1673	36.5342	40.0178	-5.73035	-5.06757
I71	204367460050_R06C01	Control	67.7561	55.4357	68.0383	62.4826	0.298128	-3.11388
I72	204367460050_R08C01	Control	62.7725	52.8181	33.684	71.4406	-2.78827	-8.15018
I73	204367460056_R02C01	Control	66.0554	46.4465	41.5206	52.3878	-3.77252	-11.1109
I75	204367460056_R04C01	Control	66.4396	53.4651	62.0947	58.0334	0.828185	-3.27435
I76	204367460056_R06C01	Control	80.1686	60.792	65.3624	64.9048	5.08085	1.44596
I92	204367460056_R08C01	Control	70.4946	57.8131	59.4237	72.274	-3.58533	-7.0459
I93	204367490058_R02C01	Control	91.9972	67.4119	66.5808	68.5985	11.4923	2.61378
I94	204367490058_R04C01	Control	79.3508	64.5349	61.9127	68.2378	5.92191	2.86978
I95	204367490058_R06C01	Control	82.6925	74.0741	85.3618	78.2252	7.21117	12.1766
I96	204367490058_R07C01	Control	68.2296	58.725	67.6563	69.1719	-6.49263	-5.54077
L11	204367490010_R08C01	Control	76.7394	62.1538	72.9032	76.348	-0.0503712	-4.28207
L16	204367490018_R06C01	Control	78.0012	65.3929	69.8141	69.3215	-0.597393	-1.52443
L20	204373100099_R07C01	Control	76.5101	70.0864	71.3346	74.4337	-0.186679	3.8446
L21	204367460032_R02C01	Control	74.7648	68.7561	74.477	69.4284	-5.88116	3.36674
L5	204367490010_R04C01	Control	83.3683	67.1639	67.0604	69.9565	1.58803	-2.66647
MQ1	204373100094_R02C01	Control	51.9868	36.8592	38.4361	35.8203	1.13338	-3.49028
MQ12	204373100094_R04C01	Control	53.5073	38.3644	43.2095	44.699	0.202632	-6.32894
MQ16	204373100094_R06C01	Control	54.3017	41.5503	49.3218	46.4281	-2.60841	-6.10645
S10	204367490072_R02C01	Control	36.2138	25.8387	26.3066	24.0248	-4.09313	-0.737223
S29	204367490072_R04C01	Control	52.16	43.8549	40.5563	48.5275	-1.21006	1.17112
S3	204367460065_R06C01	Control	50.7323	31.7669	37.4428	33.3408	5.79951	-0.134695
S34	204367490072_R06C01	Control	52.4382	36.0602	37.4917	38.6503	1.80044	-4.31174
S35	204367490072_R08C01	Control	77.7012	66.0112	78.2879	67.9292	1.48201	-0.194892
S9	204367460065_R08C01	Control	39.8378	28.5368	27.4639	24.8368	2.90168	3.82645
TD2	204373100096_R06C01	Control	53.7052	41.5328	43.8825	35.5505	5.6908	6.46334
TD4	204373100096_R08C01	Control	47.6905	36.3034	32.0598	37.6633	1.74363	-3.30828
