## Supplementary Table 6 for "Accelerated epigenetic aging and inflammatory/immunological profile (ipAGE) in patients with chronic kidney disease"

### Sheet: ipAGE
feature	coef	Is it part of iAge from Sayed et al.?
Intercept	30.7324	Yes
CD40LG	0.012005	Yes
EGF	0.0145625	No
CCL11	-0.0163413	Yes
FGF2	-0.00296135	Yes
FLT3L	0.0336758	No
CX3CL1	-0.013911	No
GCSF	-0.0841277	Yes
CXCL1	0.118787	Yes
IFNA2	-0.159851	Yes
IFNG	0.0923601	Yes
IL1A	0.037332	Yes
IL1B	0.127051	Yes
IL1RA	-0.228298	Yes
IL6	0.120292	Yes
IL8	-0.0120356	Yes
IL9	-0.0744096	No
IL12Bp40	0.0757403	Yes
IL12Bp70	0.092184	Yes
IL15	-0.209845	Yes
IL25	-0.0110853	No
IL17F	0.00861019	Yes
IL18	0.0182554	No
IL22	0.0518657	No
IL27	0.00114085	No
CXCL10	-0.000339177	Yes
CCL2	0.019602	Yes
CCL7	0.0162097	Yes
CSF1	0.0106605	Yes
CCL22	-0.00320065	No
CXCL9	0.0112018	Yes
CCL3	0.164996	Yes
CCL4	-0.0105638	No
PDGFA	-0.00782286	No
PDGFB	0.000278674	Yes
TGFA	-0.00877864	Yes
TNF	0.141069	Yes
LTA	0.061605	Yes
VEGFA	0.10149	Yes
