## Supplementary Table 7 for "Accelerated epigenetic aging and inflammatory/immunological profile (ipAGE) in patients with chronic kidney disease"

### Sheet: Sheet1
ID	Sample_Name	Group	ipAGE
F1b-L24	204367460032_R04C01	Control	73.6851
F1-L15	204367490018_R02C01	Control	53.0634
F1-L20	204367490018_R08C01	Control	68.4292
F1-L24	204367460032_R03C01	Control	72.3721
F1-L4	204367490010_R02C01	Control	46.9294
F1-L6	204367490010_R06C01	Control	63.818
F2-L14	204367490018_R04C01	Control	39.5407
FQ16	204373100094_R08C01	Control	49.1355
FQ9/Q10	204373100099_R05C01	Control	39.0635
H10	204367460024_R02C01	Disease	55.1797
H100	204373100096_R05C01	Disease	100.052
H101	204373100096_R07C01	Disease	117.171
H102	204373100095_R04C01	Disease	65.5728
H104	204373100095_R08C01	Disease	188.167
H105	204373100096_R04C01	Disease	178.224
H107	204367460065_R04C01	Disease	182.139
H108	204373100099_R01C01	Disease	123.144
H109	204373100099_R03C01	Disease	39.3956
H11	204367490018_R03C01	Disease	133.193
H110	204373100099_R08C01	Disease	102.821
H111	204373100094_R03C01	Disease	117.193
H112	204373100099_R02C01	Disease	64.51
H12	204367460024_R06C01	Disease	73.3335
H13	204367490018_R07C01	Disease	30.8258
H16	204367460032_R05C01	Disease	147.723
H17	204367460044_R02C01	Disease	63.2648
H18	204367460032_R07C01	Disease	120.989
H20	204367460050_R01C01	Disease	154.738
H21	204367460050_R05C01	Disease	364.579
H22	204365950045_R02C01	Disease	101.776
H23	204365950045_R04C01	Disease	84.0777
H24	204367460056_R03C01	Disease	134.176
H25	204367460056_R05C01	Disease	391.808
H29	204365950045_R06C01	Disease	62.5427
H3	204365950013_R02C01	Disease	188.379
H30	204367460044_R04C01	Disease	77.394
H31	204367460044_R06C01	Disease	87.6005
H35	204365950045_R07C01	Disease	67.811
H36	204367460057_R01C01	Disease	82.6434
H37	204367460057_R03C01	Disease	93.8215
H38	204367460056_R07C01	Disease	71.7066
H39	204367490058_R01C01	Disease	168.557
H41	204367490058_R03C01	Disease	187.943
H43	204367460057_R05C01	Disease	199.605
H44	204390590086_R01C01	Disease	59.3469
H45	204367490058_R05C01	Disease	1234.73
H46	204367460057_R06C01	Disease	99.6819
H48	204365950080_R02C01	Disease	82.8232
H50	204367460057_R08C01	Disease	123.044
H51	204390590086_R03C01	Disease	65.4212
H52	204367460065_R05C01	Disease	93.3375
H53	204390590086_R05C01	Disease	168.551
H54	204367490072_R01C01	Disease	78.7638
H56	204390590086_R08C01	Disease	65.2104
H57	204390590107_R02C01	Disease	373.146
H59	204390590107_R04C01	Disease	112.466
H61	204390590107_R08C01	Disease	55.8253
H62	204390590108_R02C01	Disease	77.228
H63	204390590108_R04C01	Disease	53.2944
H65	204390590108_R06C01	Disease	83.481
H68	204390590108_R08C01	Disease	516.275
H7	204365950013_R04C01	Disease	92.4036
H70	204390590123_R02C01	Disease	110.767
H71	204367490072_R07C01	Disease	111.668
H72	204365950080_R03C01	Disease	92.6109
H74	204365950080_R05C01	Disease	233.079
H75	204365950080_R07C01	Disease	53.2858
H76	204390590123_R04C01	Disease	118.13
H77	204390590123_R06C01	Disease	89.1524
H8	204365950013_R06C01	Disease	67.8505
H80	204367460096_R01C01	Disease	62.1284
H81	204367460096_R02C01	Disease	67.7191
H82	204367460096_R04C01	Disease	72.8026
H83	204367460096_R05C01	Disease	106.67
H85	204367460096_R07C01	Disease	68.4502
H86	204373100094_R05C01	Disease	139.472
H87	204365940156_R05C01	Disease	239.731
H88	204390590107_R06C01	Disease	58.3954
H9	204367490010_R05C01	Disease	185.919
H91	204373100094_R07C01	Disease	80.6777
H93	204373100095_R03C01	Disease	97.6169
H94	204373100095_R05C01	Disease	83.0732
H95	204373100099_R06C01	Disease	113.014
H96	204373100095_R07C01	Disease	1204.94
H98	204373100096_R03C01	Disease	74.5197
I1	204365950013_R01C01	Control	47.5884
I100	204367490058_R08C01	Control	74.8458
I11	204367460044_R01C01	Control	39.9874
I14	204365950045_R01C01	Control	45.2612
I16	204365950045_R03C01	Control	48.3537
I17	204365950045_R05C01	Control	61.2404
I19	204367460044_R03C01	Control	39.9059
I2	204365950013_R03C01	Control	37.9399
I20	204367460044_R05C01	Control	37.7222
I21	204367460044_R07C01	Control	37.6651
I25	204367460057_R02C01	Control	77.7174
I26	204367460057_R04C01	Control	41.6422
I27	204367460032_R06C01	Control	45.3081
I28	204390590086_R02C01	Control	37.5932
I29	204367460057_R07C01	Control	46.3664
I32	204365950080_R01C01	Control	44.0681
I33	204390590086_R06C01	Control	39.7688
I34	204390590086_R07C01	Control	43.1345
I35	204390590107_R01C01	Control	52.9077
I38	204390590107_R03C01	Control	47.121
I39	204390590107_R05C01	Control	63.9052
I4	204365950013_R05C01	Control	42.5819
I42	204390590107_R07C01	Control	37.6231
I43	204367460032_R08C01	Control	73.6933
I44	204390590108_R01C01	Control	54.7455
I45	204390590108_R03C01	Control	33.4477
I47	204390590108_R05C01	Control	45.8485
I48	204390590108_R07C01	Control	45.6093
I49	204390590123_R01C01	Control	53.7274
I5	204365950013_R07C01	Control	51.0783
I51	204390590123_R03C01	Control	53.7593
I52	204365950080_R04C01	Control	62.3164
I53	204365950080_R06C01	Control	54.9987
I54	204365950080_R08C01	Control	45.8694
I55	204390590123_R05C01	Control	39.0092
I56	204390590123_R07C01	Control	58.5933
I57	204365940156_R01C01	Control	53.3066
I58	204365940156_R02C01	Control	37.4501
I59	204367460096_R03C01	Control	56.1798
I6	204367460024_R01C01	Control	48.557
I60	204365940156_R03C01	Control	53.5736
I61	204367460096_R06C01	Control	58.8469
I62	204365940156_R04C01	Control	55.0149
I63	204367460096_R08C01	Control	40.0011
I64_1	204365940156_R07C01	Control	61.919
I67	204367460050_R02C01	Control	61.1387
I69	204367460050_R04C01	Control	60.0215
I7	204367460024_R03C01	Control	46.5581
I71	204367460050_R06C01	Control	68.4018
I72	204367460050_R08C01	Control	60.8863
I73	204367460056_R02C01	Control	62.7071
I75	204367460056_R04C01	Control	66.9481
I76	204367460056_R06C01	Control	76.5202
I92	204367460056_R08C01	Control	82.7707
I93	204367490058_R02C01	Control	68.0688
I94	204367490058_R04C01	Control	66.6364
I95	204367490058_R06C01	Control	83.12
I96	204367490058_R07C01	Control	93.5224
L11	204367490010_R08C01	Control	85.0302
L16	204367490018_R06C01	Control	80.9629
L20	204373100099_R07C01	Control	90.297
L21	204367460032_R02C01	Control	93.9247
L5	204367490010_R04C01	Control	90.8444
MQ1	204373100094_R02C01	Control	64.3033
MQ12	204373100094_R04C01	Control	54.6003
MQ16	204373100094_R06C01	Control	43.696
S10	204367490072_R02C01	Control	33.8704
S29	204367490072_R04C01	Control	53.9685
S3	204367460065_R06C01	Control	38.9281
S34	204367490072_R06C01	Control	34.4889
S35	204367490072_R08C01	Control	83.7326
S9	204367460065_R08C01	Control	33.9224
TD2	204373100096_R06C01	Control	47.5784
TD4	204373100096_R08C01	Control	41.1221
