## Supplementary Table 8 for "Accelerated epigenetic aging and inflammatory/immunological profile (ipAGE) in patients with chronic kidney disease"

### Sheet: Disease
feature	Mann–Whitney U test p-value
CSF1	2.84296e-19
CXCL9	7.25647e-17
IL12Bp40	7.52131e-17
CCL4	1.75345e-08
FLT3L	5.12103e-06
IL6	5.29681e-06
TGFA	0.00423064
FGF2	0.00769104
CXCL1	0.00945086
VEGFA	0.00992403
IL25	0.014074
IL1B	0.0186616
IL17A	0.0235099
IFNA2	0.0238404
CCL3	0.0335745
IL15	0.0469329
CX3CL1	0.0470283
CXCL10	0.0487683
IL12Bp70	0.058854
IL18	0.0891395
IL13	0.100406
PDGFB	0.121156
CCL2	0.142326
IL8	0.142546
LTA	0.201715
IL4	0.214945
IL3	0.249745
EGF	0.324525
IL17F	0.394546
CCL7	0.432747
IFNG	0.437502
CD40LG	0.461404
IL27	0.504628
CCL11	0.513478
GCSF	0.519859
IL2	0.608954
CCL22	0.620721
IL10	0.624886
IL5	0.672607
IL1RA	0.702417
IL7	0.825204
PDGFA	0.82937
IL22	0.84791
TNF	0.853576
IL1A	0.866595
IL9	0.982952

### Sheet: Age (Control)
feature	Age correlation	Age p-value	DNAmAgeHannum correlation	DNAmAgeHannum p-value	DNAmAge correlation	DNAmAge p-value	DNAmPhenoAge correlation	DNAmPhenoAge p-value	DNAmGrimAge correlation	DNAmGrimAge p-value	Phenotypic Age correlation	Phenotypic Age p-value	ipAGE correlation	ipAGE p-value
CXCL9	0.752351	2.41577e-16	0.739215	1.46923e-15	0.656223	1.64502e-11	0.649759	3.01367e-11	0.700339	1.72171e-13	0.709859	5.76395e-14	0.857646	4.12759e-25
VEGFA	0.507135	9.95102e-07	0.475577	5.53111e-06	0.475357	5.59438e-06	0.424719	6.28357e-05	0.481509	4.05869e-06	0.513501	6.89225e-07	0.576819	1.14778e-08
CCL2	0.453879	1.63586e-05	0.39759	0.000197684	0.427848	5.47053e-05	0.37177	0.000539103	0.453126	1.69636e-05	0.429951	4.9801e-05	0.516388	5.82028e-07
IL27	0.403062	0.000158114	0.410039	0.000118256	0.382827	0.000354371	0.325361	0.00268791	0.349334	0.00120817	0.4125	0.000106579	0.45937	1.25194e-05
CCL11	0.398374	0.000191508	0.348932	0.00122514	0.394195	0.000226632	0.291126	0.00758144	0.365143	0.000688382	0.376796	0.000446312	0.455896	1.48356e-05
PDGFB	0.396895	0.00020332	0.391735	0.000249994	0.308568	0.00453737	0.330548	0.00227288	0.431466	4.6526e-05	0.418165	8.36345e-05	0.452478	1.7501e-05
IL18	0.336015	0.00189863	0.358033	0.000889719	0.295604	0.00666467	0.304562	0.005119	0.339014	0.00171783	0.363783	0.000723353	0.379542	0.000402044
IL6	0.33521	0.00194999	0.370601	0.000563065	0.346399	0.00133699	0.337097	0.00183153	0.337872	0.00178474	0.35251	0.00108157	0.372784	0.000519076
PDGFA	0.325675	0.00266098	0.34511	0.00139739	0.224519	0.041293	0.160036	0.148397	0.354186	0.00101972	0.34197	0.00155496	0.371405	0.000546493
CXCL1	0.306073	0.00489237	0.316872	0.00351529	0.288843	0.00809017	0.248943	0.0232416	0.271675	0.0129749	0.311119	0.00419835	0.3431	0.00149651
IL9	0.297374	0.00632997	0.241665	0.0277345	0.215062	0.0508782	0.174884	0.113805	0.239852	0.0289622	0.297256	0.00635181	0.343661	0.00146823
GCSF	0.277296	0.0111501	0.271662	0.0129795	0.252962	0.0210377	0.219976	0.0456914	0.222655	0.043053	0.264311	0.0157537	0.317206	0.00347881
CSF1	0.269901	0.0136021	0.284444	0.00915586	0.260281	0.0174813	0.220241	0.0454245	0.242162	0.0274062	0.242438	0.0272251	0.307482	0.00468903
TNF	0.252516	0.0212731	0.268814	0.0139993	0.227735	0.0383972	0.193049	0.0803647	0.218329	0.0473786	0.226953	0.0390848	0.286893	0.0085484
CCL4	0.235726	0.0319265	0.216532	0.0492782	0.172575	0.118732	0.182332	0.0989858	0.259397	0.0178811	0.25205	0.0215215	0.272595	0.0126595
CD40LG	0.232688	0.0342695	0.218489	0.0472125	0.159064	0.15091	0.106053	0.339969	0.23581	0.0318635	0.212393	0.0538921	0.26507	0.0154453
IL10	0.228503	0.0377309	0.260561	0.0173563	0.219687	0.0459835	0.21036	0.0562846	0.214816	0.0511502	0.22903	0.0372796	0.25734	0.0188427
CXCL10	0.209765	0.0570012	0.271696	0.0129674	0.242109	0.0274408	0.294151	0.00695077	0.258534	0.0182793	0.265691	0.0151967	0.239173	0.0294331
IL1B	0.207703	0.059542	0.211737	0.0546545	0.182429	0.0988027	0.139426	0.20871	0.165133	0.135731	0.199662	0.0703433	0.235655	0.0319801
CX3CL1	0.188048	0.0886726	0.211694	0.0547055	0.130992	0.237844	0.107991	0.331167	0.165882	0.133941	0.163652	0.139324	0.21514	0.0507925
IL13	0.185732	0.0927442	0.196211	0.0754401	0.158291	0.152929	0.116984	0.292233	0.145385	0.189719	0.163525	0.139635	0.211434	0.05501
IFNA2	0.185067	0.0939394	0.188768	0.0874355	0.145592	0.189083	0.106943	0.335905	0.15001	0.175863	0.185391	0.0933559	0.21173	0.0546631
IL5	0.180497	0.102488	0.188785	0.0874072	0.156144	0.158649	0.122944	0.268165	0.141151	0.203078	0.150069	0.175692	0.202747	0.0660274
IL4	0.167735	0.129588	0.186028	0.0922155	0.140639	0.20474	0.106419	0.338294	0.139623	0.208063	0.139735	0.207693	0.18499	0.0940779
IL12Bp40	0.16367	0.13928	0.180947	0.101619	0.134319	0.226034	0.102987	0.354189	0.129379	0.243722	0.138605	0.211429	0.185941	0.0923699
LTA	0.157841	0.154115	0.171617	0.120823	0.131266	0.236856	0.0982119	0.377063	0.12642	0.254766	0.134413	0.225705	0.175977	0.111528
IL1RA	0.156379	0.158015	0.181856	0.099885	0.134086	0.226845	0.124032	0.263922	0.133007	0.230639	0.146196	0.187234	0.18173	0.100124
FLT3L	0.153662	0.165458	0.165778	0.134188	0.125636	0.257748	0.0909381	0.413576	0.124336	0.262744	0.118071	0.287743	0.171524	0.121027
IFNG	0.153558	0.165747	0.17559	0.11233	0.122481	0.269989	0.0986871	0.374747	0.124215	0.263215	0.144274	0.193162	0.171649	0.120753
EGF	0.139158	0.209594	0.152492	0.168739	0.103846	0.350168	0.0732443	0.510504	0.103225	0.353075	0.115861	0.296925	0.156553	0.157547
IL15	0.130073	0.241181	0.150889	0.173317	0.10733	0.334152	0.0850573	0.444543	0.100463	0.36617	0.102374	0.357078	0.151602	0.17127
IL8	0.130057	0.24124	0.152836	0.16777	0.114547	0.302474	0.084914	0.445313	0.102053	0.358596	0.108832	0.327392	0.149833	0.17638
IL2	0.124121	0.263578	0.137173	0.216232	0.102312	0.35737	0.0691456	0.53451	0.091387	0.411265	0.105817	0.341051	0.137614	0.214747
CCL3	0.120099	0.279483	0.131524	0.235927	0.068927	0.535805	0.0564653	0.612136	0.0898531	0.419193	0.111855	0.314051	0.134545	0.225246
CCL7	0.119752	0.280884	0.140886	0.203938	0.0902648	0.417057	0.065207	0.558092	0.0900436	0.418204	0.0926029	0.405042	0.135117	0.223261
IL3	0.116378	0.29476	0.134733	0.224592	0.0918024	0.409133	0.0673058	0.545463	0.0921082	0.407567	0.0896388	0.420307	0.129083	0.244812
IL12Bp70	0.109185	0.325814	0.134179	0.22652	0.0842599	0.44884	0.0648099	0.560497	0.0848331	0.445749	0.0760754	0.494253	0.121487	0.273922
IL17A	0.107085	0.335264	0.129292	0.244045	0.0890714	0.423267	0.0639638	0.565637	0.0794393	0.475302	0.0790607	0.477415	0.122398	0.270315
IL17F	0.107001	0.335643	0.131645	0.235495	0.0931816	0.402101	0.0656318	0.555524	0.0806232	0.468726	0.0728547	0.512762	0.121869	0.272405
CCL22	0.104577	0.346768	0.0959094	0.388404	0.0771345	0.488244	0.0871666	0.433289	0.0704837	0.526612	0.115185	0.299772	0.119296	0.282736
IL1A	0.104575	0.346777	0.127232	0.2517	0.0917634	0.409333	0.0645547	0.562045	0.0785043	0.480529	0.0788071	0.478833	0.118503	0.285971
TGFA	0.104459	0.347314	0.128971	0.245226	0.0921578	0.407314	0.0646289	0.561595	0.0779434	0.48368	0.0709313	0.523983	0.119111	0.283489
IL22	0.102428	0.356824	0.122369	0.270428	0.0968876	0.383561	0.065708	0.555064	0.0665529	0.549978	0.0723408	0.515748	0.116108	0.295888
FGF2	0.100724	0.36492	0.118366	0.28653	0.0457649	0.681197	0.0572915	0.606932	0.0724567	0.515074	0.114887	0.301032	0.115257	0.299465
IL25	0.0871786	0.433226	0.11074	0.31893	0.0785842	0.480081	0.0563653	0.612768	0.0581659	0.601446	0.0555355	0.618016	0.099447	0.371062
IL7	0.0540398	0.627525	0.0788321	0.478693	0.0441006	0.692197	0.0197569	0.859287	0.0244663	0.826221	0.0677814	0.542622	0.0681551	0.540393

### Sheet: Age (Disease)
feature	Age correlation	Age p-value	DNAmAgeHannum correlation	DNAmAgeHannum p-value	DNAmAge correlation	DNAmAge p-value	DNAmPhenoAge correlation	DNAmPhenoAge p-value	DNAmGrimAge correlation	DNAmGrimAge p-value	Phenotypic Age correlation	Phenotypic Age p-value	ipAGE correlation	ipAGE p-value
CSF1	0.423476	0.000138071	0.312943	0.00591502	0.397394	0.000378613	0.363217	0.00126029	0.360999	0.00135661	0.190305	0.0996342	0.484215	9.34379e-06
CCL11	0.409985	0.000235059	0.350633	0.00190078	0.417417	0.000175831	0.378477	0.000748584	0.338546	0.0027777	0.15736	0.1746	0.207831	0.0716195
CCL2	0.378933	0.000736733	0.251768	0.0282385	0.328774	0.00373453	0.294501	0.0098118	0.285621	0.0123823	0.309866	0.00645016	0.454451	3.7268e-05
IL5	0.348267	0.00204973	0.265613	0.0203945	0.284831	0.012637	0.330261	0.00357214	0.308729	0.00665853	0.313403	0.00583835	0.29624	0.00936682
IL18	0.326646	0.00397825	0.231859	0.0438676	0.313625	0.00580173	0.385134	0.000591651	0.299127	0.0086672	0.185046	0.10953	0.311318	0.00619259
IL9	0.294796	0.0097351	0.200478	0.0824866	0.288467	0.0115012	0.283268	0.0131544	0.200263	0.0828228	0.243522	0.0340215	0.275357	0.0160637
IL8	0.284893	0.0126171	0.207615	0.0719223	0.315877	0.00544152	0.259811	0.0234201	0.214194	0.0631722	0.278414	0.0148797	0.2907	0.0108486
IL10	0.274937	0.0162327	0.210212	0.0683586	0.268939	0.0188158	0.250439	0.0291103	0.243389	0.0341222	0.151184	0.192352	0.0695115	0.55073
IL6	0.263515	0.0214477	0.221347	0.0546575	0.244025	0.0336428	0.293072	0.0101908	0.224543	0.051169	0.198746	0.085228	0.58646	2.59616e-08
FLT3L	0.248731	0.0302637	0.206703	0.0732082	0.284924	0.012607	0.287818	0.0116972	0.18809	0.103713	0.162865	0.159813	0.257488	0.024734
IL12Bp40	0.247178	0.0313453	0.173724	0.133399	0.245015	0.0329061	0.218047	0.0584614	0.12236	0.292344	0.287589	0.0117672	0.401515	0.000324591
GCSF	0.237742	0.0386414	0.169473	0.143315	0.208959	0.0700596	0.2467	0.0316851	0.168897	0.144701	0.143275	0.216933	0.635941	6.71636e-10
IFNA2	0.216169	0.0607209	0.142627	0.21904	0.249159	0.0299708	0.251687	0.0282908	0.168147	0.14652	0.294488	0.00981511	0.37932	0.000726797
TNF	0.208921	0.0701121	0.170268	0.14142	0.144027	0.214505	0.25183	0.0281981	0.174068	0.132621	0.106102	0.361651	0.599602	1.04468e-08
VEGFA	0.20221	0.079816	0.119993	0.301852	0.20817	0.0711475	0.16746	0.1482	0.151552	0.191258	0.12722	0.273451	0.38514	0.000591517
IL1A	0.195839	0.0899906	0.203194	0.0783299	0.162335	0.161194	0.130443	0.261378	0.176852	0.126443	0.163759	0.157502	0.0457673	0.694628
IL4	0.166551	0.150447	0.132855	0.252586	0.170697	0.140406	0.195293	0.0909078	0.0935058	0.421734	0.0926997	0.425764	0.609224	5.22404e-09
IL7	0.148416	0.200716	0.115745	0.319411	0.116182	0.317574	0.159526	0.168666	0.110883	0.340297	0.0871582	0.454062	0.647144	2.67563e-10
IFNG	0.143527	0.216118	0.12214	0.29322	0.0920237	0.429161	0.170921	0.139877	0.100655	0.386957	0.0898457	0.44021	0.641693	4.20688e-10
CCL7	0.134792	0.245673	0.129382	0.265314	0.0969523	0.40475	0.214096	0.0632952	0.115051	0.322338	0.0784998	0.500283	0.566995	9.30402e-08
LTA	-0.134546	0.246545	-0.0843636	0.468717	-0.194792	0.0917556	-0.0759699	0.514235	-0.109631	0.34581	-0.101995	0.380636	0.170679	0.140447
IL13	0.124697	0.283153	0.0723292	0.534655	0.0997432	0.391295	0.158664	0.17101	0.0965058	0.406927	0.0846435	0.467237	0.574031	5.92157e-08
IL1RA	-0.122963	0.289955	-0.122844	0.290423	-0.115602	0.320013	-0.0458969	0.693806	-0.124536	0.28378	0.152512	0.188428	0.129988	0.263061
IL25	0.117916	0.310354	0.084402	0.468514	0.113186	0.3303	0.146398	0.206973	0.0761644	0.513156	0.245488	0.0325594	0.502865	3.6683e-06
CCL3	-0.111811	0.336245	-0.0653895	0.574657	-0.164256	0.15623	-0.0454754	0.696479	-0.0953677	0.412508	-0.00197745	0.986474	0.143425	0.216446
IL1B	0.110709	0.341059	0.0425136	0.715375	0.119369	0.304388	0.102456	0.378478	0.0609381	0.601024	0.322362	0.00451206	0.275227	0.016116
CXCL10	0.104004	0.371276	0.0270724	0.816427	0.0620726	0.594253	0.122137	0.293232	0.0429066	0.712857	-0.00857293	0.941408	0.267904	0.0192957
CX3CL1	0.0948281	0.41517	0.0828579	0.476717	0.0570905	0.624237	0.143085	0.21755	0.0759801	0.514178	0.0827927	0.477065	0.63198	9.21799e-10
IL12Bp70	0.0945548	0.416522	0.11465	0.324041	0.0391425	0.73709	0.170585	0.140671	0.0773099	0.506821	0.0145125	0.900977	0.513455	2.10394e-06
FGF2	-0.0920595	0.428981	-0.0996629	0.391679	-0.0948577	0.415023	-0.0712055	0.541038	-0.0978004	0.400633	0.220735	0.0553475	0.128946	0.266942
IL2	0.0917603	0.430489	0.0506093	0.664166	0.0688623	0.554467	0.105582	0.364021	0.0537709	0.644563	0.254789	0.0263388	0.514667	1.97192e-06
TGFA	0.0908783	0.434952	0.0739186	0.525692	0.108746	0.349742	0.179798	0.120147	0.0856222	0.462085	0.181718	0.116174	0.286234	0.0121877
EGF	0.0846785	0.467052	0.0678348	0.560405	0.102892	0.376438	0.132009	0.255648	0.0381143	0.743755	0.0830128	0.475891	0.50282	3.67684e-06
IL17A	-0.0773221	0.506753	-0.0810012	0.486684	-0.0656494	0.573134	-0.0633948	0.586406	-0.0785796	0.499846	0.272744	0.0171396	0.120304	0.300589
IL15	0.0749141	0.520116	0.0546952	0.638876	0.101343	0.383703	0.100315	0.388574	0.0638775	0.583553	0.298639	0.0087822	0.311924	0.00608777
PDGFB	0.0623022	0.592888	0.0190701	0.870118	0.0830189	0.475858	0.0077824	0.946803	0.0157121	0.892839	0.00109064	0.99254	0.128909	0.267079
CXCL9	0.0572137	0.623488	0.0202775	0.861973	0.0190886	0.869993	0.100013	0.390011	0.0343701	0.768183	0.138449	0.232978	0.979638	2.36823e-53
CXCL1	0.0540162	0.643051	0.022396	0.847717	0.0721574	0.535629	0.115526	0.320332	0.125334	0.28068	0.0810121	0.486625	0.159922	0.167597
IL27	-0.0489788	0.674366	-0.0753984	0.517414	-0.115823	0.319081	-0.251893	0.0281576	-0.0975968	0.401619	0.198244	0.0860359	0.225285	0.0503859
PDGFA	0.0485662	0.676957	0.00789651	0.946024	0.080088	0.491626	0.027225	0.815411	0.00562879	0.961511	-0.0403884	0.729039	0.162309	0.161264
IL3	-0.0379752	0.744658	0.0644993	0.579887	0.0695945	0.550253	0.0769153	0.508998	-0.0528699	0.650126	-0.166457	0.15068	0.0217294	0.852198
IL22	0.0307674	0.791902	0.0615536	0.597347	-0.0413565	0.722804	0.0680824	0.558971	0.0224191	0.847562	0.0408526	0.726047	0.324352	0.00425664
IL17F	-0.0287252	0.805434	-0.0180436	0.877053	0.016753	0.885786	0.0938676	0.419932	0.0228118	0.844925	0.0929647	0.424437	0.177394	0.125266
CD40LG	0.0188669	0.87149	0.014334	0.902189	0.0296444	0.799336	0.0568771	0.625535	0.0115973	0.920796	0.33028	0.00357018	0.316783	0.00530218
CCL4	-0.0148768	0.898504	0.0154289	0.894759	-0.0303114	0.794918	0.0222917	0.848418	0.0253434	0.827965	0.116221	0.317412	0.495184	5.42731e-06
CCL22	-0.00393747	0.973071	-0.0667917	0.566464	-0.0300664	0.79654	0.038848	0.738997	-0.0462131	0.691802	0.0920814	0.42887	0.0247369	0.832021

### Sheet: Age Acceleration (Control)
feature	DNAmAgeHannum Acceleration correlation	DNAmAgeHannum Acceleration p-value	DNAmAge Acceleration correlation	DNAmAge Acceleration p-value	DNAmPhenoAge Acceleration correlation	DNAmPhenoAge Acceleration p-value	DNAmGrimAge Acceleration correlation	DNAmGrimAge Acceleration p-value	Phenotypic Age Acceleration correlation	Phenotypic Age Acceleration p-value	ImmunoAge Acceleration correlation	ImmunoAge Acceleration p-value	IEAA correlation	IEAA p-value	IEAA correlation	IEAA p-value
CCL11	-0.0610986	0.583207	0.0731251	0.511195	-0.113509	0.306906	-0.0527801	0.63558	-0.0110835	0.920784	0.222309	0.0433865	0.0363974	0.743913	-0.0965352	0.385301
CCL2	-0.0694952	0.532441	0.030361	0.785261	-0.0477829	0.667948	0.06582	0.554389	-0.0104361	0.925397	0.246628	0.0245981	-0.025614	0.818206	-0.0961139	0.387388
CCL22	-0.00417549	0.970115	-0.0463918	0.67707	-0.00794176	0.943193	-0.0999696	0.368541	0.0514592	0.644073	0.0575193	0.605501	-0.00931447	0.933395	-0.0424518	0.703158
CCL3	0.054034	0.627561	-0.102213	0.357839	-0.0978982	0.378596	-0.084572	0.447155	-0.009152	0.934555	0.0606541	0.585955	-0.10823	0.33009	0.0590313	0.596038
CCL4	-0.00846702	0.939443	-0.107792	0.332063	-0.0466871	0.67513	0.11586	0.296929	0.0906449	0.415089	0.137772	0.214216	-0.0954872	0.390505	0.0101234	0.927626
CCL7	0.0806829	0.468396	-0.048301	0.664562	-0.0795	0.474963	-0.0828004	0.456764	-0.0723732	0.51556	0.0625918	0.574019	-0.0599315	0.590435	0.0871512	0.433371
CD40LG	0.00470798	0.966306	-0.1345	0.225401	-0.196483	0.0750278	0.0456534	0.681932	-0.0321733	0.772779	0.127175	0.251916	-0.143619	0.195211	-0.0239704	0.82969
CSF1	0.0907966	0.414306	0.0326414	0.769564	-0.0301101	0.786993	-0.0534954	0.631	-0.0504255	0.650751	0.147558	0.183114	0.0226955	0.838622	0.0920397	0.407918
CX3CL1	0.100444	0.366259	-0.102613	0.355948	-0.113456	0.30713	-0.0469112	0.673659	-0.0527153	0.635995	0.104804	0.345715	-0.111923	0.313754	0.0984931	0.375691
CXCL1	0.0873004	0.432581	0.0212825	0.848546	-0.0358022	0.74796	-0.070648	0.525646	0.0637388	0.567008	0.155043	0.161643	-0.0161864	0.884523	0.0686971	0.53717
CXCL10	0.20988	0.0568619	0.124504	0.262097	0.226785	0.0392339	0.19714	0.0740404	0.218991	0.0466943	0.115122	0.300035	0.152671	0.168236	0.229992	0.0364675
CXCL9	0.105401	0.342961	-0.0815664	0.463523	-0.0110308	0.921158	-0.0632035	0.570275	-0.0267516	0.81028	0.412502	0.000106569	-0.0828534	0.456474	0.0910858	0.412815
EGF	0.0628716	0.572305	-0.0587331	0.597899	-0.0975293	0.380404	-0.101007	0.363565	-0.0565318	0.611717	0.0717235	0.519346	-0.0772504	0.487588	0.0626605	0.573598
FGF2	0.0674956	0.544328	-0.115703	0.297587	-0.0618924	0.578314	-0.0807748	0.467887	0.062747	0.573068	0.0561847	0.613908	-0.103974	0.349573	0.0867672	0.435408
FLT3L	0.0622495	0.57612	-0.0375526	0.736078	-0.0872283	0.432963	-0.0763918	0.492454	-0.0953863	0.391009	0.0762406	0.493313	-0.06685	0.548194	0.0674616	0.544531
GCSF	0.0366648	0.742098	-0.00243956	0.982537	-0.0437514	0.694514	-0.143696	0.19497	-0.000920425	0.993411	0.154458	0.16325	-0.0167495	0.880535	0.0305439	0.783998
IFNA2	0.0450035	0.686221	-0.0594714	0.593296	-0.110306	0.320843	-0.0911145	0.412667	0.0294251	0.791728	0.103145	0.353449	-0.0769452	0.489315	0.0465655	0.675929
IFNG	0.0895167	0.420944	-0.045171	0.685115	-0.07128	0.52194	-0.0764679	0.492022	-0.00750362	0.946323	0.076718	0.490602	-0.05463	0.623765	0.0927352	0.404369
IL10	0.131203	0.237085	0.0259637	0.815767	0.023129	0.835582	-0.0120356	0.914003	0.0367566	0.741474	0.118375	0.286495	0.0272425	0.806865	0.14272	0.198052
IL12Bp40	0.0783356	0.481476	-0.0387529	0.727966	-0.0804464	0.469705	-0.0917361	0.409473	-0.0586806	0.598227	0.0883421	0.427089	-0.0571445	0.607857	0.0773541	0.487003
IL12Bp70	0.089318	0.42198	-0.0391593	0.725226	-0.0615874	0.580192	-0.0662105	0.552036	-0.0939076	0.398428	0.0533153	0.632152	-0.0617523	0.579177	0.0999638	0.368569
IL13	0.063778	0.566768	-0.0293706	0.792105	-0.0910568	0.412964	-0.108971	0.326771	-0.045754	0.681269	0.101193	0.362681	-0.0454856	0.683038	0.0600789	0.58952
IL15	0.0817489	0.46252	-0.0293478	0.792263	-0.0574023	0.606236	-0.0809118	0.467131	-0.0726313	0.514059	0.078626	0.479847	-0.0426986	0.701514	0.0887376	0.425014
IL17A	0.0812538	0.465244	-0.0223914	0.840756	-0.0595868	0.592578	-0.0777049	0.485023	-0.0772353	0.487674	0.0594304	0.593551	-0.04475	0.687898	0.0899312	0.418787
IL17F	0.0879429	0.429189	-0.0119686	0.91448	-0.0560455	0.614787	-0.0734152	0.509516	-0.0977049	0.379543	0.0584319	0.599781	-0.0355888	0.749413	0.0959703	0.388101
IL18	0.123803	0.264811	-0.0301526	0.7867	0.0243001	0.827383	0.0607993	0.585057	0.144241	0.193264	0.176536	0.110378	-0.0829261	0.456078	0.147588	0.183022
IL1A	0.0820201	0.461031	-0.00996891	0.928727	-0.0539393	0.628165	-0.0727391	0.513433	-0.0700827	0.528972	0.0557795	0.61647	-0.0319944	0.774008	0.0895976	0.420522
IL1B	0.0501785	0.652351	-0.0193705	0.862012	-0.0843261	0.448482	-0.113206	0.308204	0.00494482	0.964612	0.111424	0.315933	-0.0412512	0.711178	0.0478844	0.667284
IL1RA	0.0995242	0.370689	-0.0227106	0.838516	-0.0247179	0.824462	-0.0557736	0.616508	-0.0100763	0.927962	0.0933577	0.401208	-0.0358796	0.747434	0.119115	0.28347
IL2	0.0592683	0.59456	-0.0282689	0.799737	-0.0792266	0.476488	-0.0924102	0.406025	-0.0421498	0.705172	0.0595265	0.592953	-0.0410749	0.712358	0.0645402	0.562133
IL22	0.0741435	0.505313	0.00768428	0.945032	-0.0477882	0.667913	-0.10634	0.338654	-0.0848413	0.445705	0.0547196	0.623195	-0.0114929	0.917867	0.0858225	0.440442
IL25	0.0812355	0.465344	-0.00311701	0.977689	-0.0397794	0.721052	-0.0853451	0.442998	-0.0923768	0.406195	0.047947	0.666875	-0.0279491	0.801957	0.094939	0.393244
IL27	0.0950312	0.392783	0.0341357	0.759328	-0.0521684	0.639507	-0.12165	0.273277	0.0932652	0.401677	0.220767	0.0448994	0.0204233	0.854592	0.115667	0.29774
IL3	0.072404	0.515381	-0.0367794	0.74132	-0.0692517	0.533881	-0.0648461	0.560277	-0.0715182	0.520546	0.0559325	0.615502	-0.0588627	0.597089	0.0865286	0.436676
IL4	0.0818929	0.461729	-0.0322881	0.77199	-0.0806675	0.468481	-0.0701541	0.528551	-0.0678672	0.542109	0.0782908	0.481727	-0.0445083	0.689497	0.0791726	0.47679
IL5	0.0567639	0.610253	-0.0227823	0.838013	-0.069658	0.531478	-0.106362	0.338555	-0.0740272	0.505983	0.0923412	0.406377	-0.044534	0.689326	0.0557512	0.61665
IL6	0.160452	0.147331	0.0981387	0.37742	0.0919132	0.408565	0.0595353	0.592898	0.109141	0.326011	0.163255	0.140299	0.151091	0.172735	0.183916	0.0960379
IL7	0.0783875	0.481184	-0.0134132	0.904204	-0.0555448	0.617957	-0.092241	0.406889	0.054191	0.62656	0.0440352	0.692631	-0.0260972	0.814836	0.0850602	0.444528
IL8	0.0871492	0.433382	-0.0113445	0.918924	-0.0576652	0.604585	-0.0754639	0.49774	-0.0510014	0.647027	0.0747679	0.501724	-0.0315858	0.776819	0.0923215	0.406478
IL9	-0.0973458	0.381305	-0.142568	0.198536	-0.171055	0.122063	-0.150452	0.174579	0.0451494	0.685257	0.173308	0.11715	-0.133724	0.228116	-0.145509	0.189336
LTA	0.0676026	0.543689	-0.0330641	0.766664	-0.0798352	0.473097	-0.0828754	0.456354	-0.0541058	0.627103	0.0778477	0.484219	-0.0453774	0.683752	0.0716668	0.519677
PDGFA	0.114751	0.301609	-0.183545	0.0967218	-0.2514	0.0218724	0.145837	0.188331	0.104325	0.347937	0.178892	0.10563	-0.219636	0.0460362	0.0639798	0.565539
PDGFB	0.0604731	0.587076	-0.136673	0.217927	-0.0306907	0.782986	0.177135	0.109155	0.131855	0.234741	0.217689	0.0480478	-0.155581	0.160176	0.0414461	0.709874
TGFA	0.0871014	0.433635	-0.00872297	0.937616	-0.0535832	0.63044	-0.0742672	0.504601	-0.0960286	0.387812	0.0573429	0.606609	-0.0331753	0.765902	0.0948478	0.393701
TNF	0.0923541	0.406311	-0.00874846	0.937434	-0.0546304	0.623762	-0.0780006	0.483359	-0.0467393	0.674787	0.136331	0.219092	-0.0251246	0.821621	0.0996093	0.370278
VEGFA	0.00857444	0.938676	0.0272197	0.807024	-0.0344156	0.757415	-0.0105843	0.924341	0.0989394	0.373521	0.275213	0.0117984	0.00825256	0.940974	-0.0142435	0.898305

### Sheet: Age Acceleration (Disease)
feature	DNAmAgeHannum Acceleration correlation	DNAmAgeHannum Acceleration p-value	DNAmAge Acceleration correlation	DNAmAge Acceleration p-value	DNAmPhenoAge Acceleration correlation	DNAmPhenoAge Acceleration p-value	DNAmGrimAge Acceleration correlation	DNAmGrimAge Acceleration p-value	Phenotypical Age Acceleration correlation	Phenotypical Age Acceleration p-value	ImmunoAge Acceleration correlation	ImmunoAge Acceleration p-value	IEAA correlation	IEAA p-value	EEAA correlation	EEAA p-value
CCL11	-0.177177	0.125736	-0.0068274	0.953323	-0.0935893	0.421317	-0.236972	0.039294	-0.328334	0.00378379	0.180383	0.118925	0.0477291	0.682224	-0.285426	0.0124448
CCL2	-0.361624	0.0013288	-0.14626	0.207408	-0.181116	0.117408	-0.299756	0.00852119	-0.112555	0.33302	0.429726	0.000107083	-0.0864635	0.457681	-0.463636	2.46525e-05
CCL22	-0.171853	0.137697	-0.063881	0.583532	0.073571	0.527646	-0.124849	0.282564	0.111823	0.336195	0.0250662	0.829819	-0.00168149	0.988498	-0.187811	0.104237
CCL3	0.131056	0.259127	-0.121866	0.294313	0.1243	0.284702	0.055633	0.633128	0.137075	0.237692	0.151403	0.191701	-0.173619	0.133638	0.0856533	0.461922
CCL4	0.083465	0.473483	-0.0369677	0.75121	0.0650216	0.576816	0.119941	0.302062	0.153486	0.185588	0.497415	4.84842e-06	0.00343668	0.976495	0.0730331	0.530676
CCL7	-0.0196603	0.866135	-0.101102	0.384844	0.12261	0.291351	-0.0668241	0.566275	-0.0768722	0.509236	0.559196	1.5168e-07	-0.110397	0.342429	-0.0851232	0.464708
CD40LG	-0.0130836	0.910685	0.0252948	0.82829	0.0631944	0.587592	-0.0226883	0.845754	0.359966	0.00140368	0.316275	0.00537996	0.0382552	0.74284	0.00552373	0.962229
CSF1	-0.317719	0.00516171	-0.0898981	0.439942	-0.144078	0.21434	-0.211297	0.0669117	-0.306899	0.00700618	0.456525	3.39819e-05	-0.0507387	0.66336	-0.420923	0.000152961
CX3CL1	-0.0361708	0.756405	-0.0984074	0.397701	0.0733689	0.528783	-0.0616888	0.596541	-0.0220728	0.849889	0.627065	1.35682e-09	-0.108587	0.350449	-0.0737415	0.526686
CXCL1	-0.0884715	0.447263	0.0412168	0.723703	0.0999911	0.390113	0.207661	0.0718571	0.0267314	0.8187	0.156632	0.176629	0.0745296	0.522266	-0.147378	0.203918
CXCL10	-0.214262	0.0630858	-0.10926	0.347456	0.0209495	0.857446	-0.187278	0.105241	-0.139594	0.2291	0.261469	0.0225185	-0.0922334	0.428106	-0.1984	0.0857844
CXCL9	-0.103133	0.375315	-0.0970587	0.404232	0.0676739	0.561337	-0.0711647	0.54127	0.0894353	0.44231	0.978143	3.17581e-52	-0.0695455	0.550535	-0.138069	0.234275
EGF	-0.0491413	0.673347	0.03952	0.734647	0.0727666	0.532181	-0.143068	0.217604	-0.00916599	0.937363	0.498281	4.63986e-06	0.0616425	0.596817	-0.123232	0.28889
FGF2	-0.0174903	0.880795	-0.00123873	0.991527	0.0445858	0.702137	-0.0112432	0.923207	0.371044	0.000967845	0.13554	0.243039	-0.00941801	0.935644	0.0169767	0.884271
FLT3L	-0.123964	0.286013	0.0736119	0.527415	0.0427838	0.713644	-0.194957	0.0914751	-0.12094	0.298024	0.241158	0.0358517	0.104744	0.367865	-0.204448	0.0764677
GCSF	-0.195374	0.0907717	-0.0851694	0.464465	-0.00769194	0.947421	-0.218548	0.05787	-0.129988	0.263061	0.621291	2.1187e-09	-0.0577933	0.619969	-0.269381	0.0186143
IFNA2	-0.209025	0.0699691	0.0677447	0.560927	0.0398311	0.732637	-0.155586	0.17957	0.0724742	0.533834	0.36551	0.00116727	0.0991555	0.394106	-0.263071	0.0216762
IFNG	-0.0636935	0.58464	-0.135166	0.244354	0.0329665	0.7774	-0.135814	0.24208	-0.0745862	0.521949	0.633481	8.18001e-10	-0.137289	0.236955	-0.122506	0.291764
IL10	-0.187017	0.105734	-0.0315275	0.786881	-0.0685243	0.556417	-0.110506	0.34195	-0.167169	0.148916	0.0509331	0.662148	-0.0139494	0.904801	-0.150011	0.195866
IL12Bp40	-0.209903	0.0687749	-0.0204196	0.861015	-0.0737625	0.526569	-0.384764	0.000599516	0.02581	0.824848	0.385645	0.000580946	0.0497313	0.669652	-0.270203	0.018244
IL12Bp70	0.0515833	0.658102	-0.141765	0.221867	0.120904	0.298167	-0.0569282	0.625224	-0.101011	0.385271	0.508268	2.76884e-06	-0.161472	0.163465	-0.0155522	0.893923
IL13	-0.147791	0.202638	-0.0688614	0.554472	0.0460326	0.692945	-0.0911993	0.433325	-0.0571552	0.623843	0.566938	9.33819e-08	-0.0925181	0.426675	-0.219268	0.0570297
IL15	-0.0580255	0.618561	0.0602785	0.604976	0.0361982	0.756226	-0.037332	0.748839	0.253367	0.0272192	0.307581	0.00687482	0.078486	0.500358	-0.0459573	0.693423
IL17A	-0.00728274	0.950214	0.0333726	0.77473	0.0313099	0.788318	0.0011039	0.992449	0.41306	0.000208618	0.125873	0.278603	0.0312931	0.788429	0.0428735	0.713069
IL17F	0.0302639	0.795233	0.113362	0.329543	0.212491	0.0653495	0.154291	0.183263	0.143746	0.215411	0.179788	0.120167	0.103236	0.374837	0.0481908	0.679317
IL18	-0.271141	0.0178295	-0.051923	0.655992	0.0684283	0.556971	-0.101809	0.381508	-0.192307	0.0960562	0.289807	0.0111058	0.0215303	0.853537	-0.357141	0.00154007
IL1A	0.0130727	0.910759	-0.0941918	0.418321	-0.130826	0.259969	-0.0684028	0.557118	-0.0539722	0.643322	0.0325246	0.780308	-0.119179	0.305165	0.0204658	0.860704
IL1B	-0.190599	0.0991029	0.0144841	0.90117	-0.0248364	0.831355	-0.154181	0.18358	0.236293	0.0398776	0.268353	0.0190861	0.0413206	0.723035	-0.20403	0.0770844
IL1RA	0.00475266	0.967498	0.0255818	0.826372	0.143735	0.215445	0.00301724	0.979363	0.330352	0.00356244	0.138693	0.232149	0.0302256	0.795487	0.00414397	0.971659
IL2	-0.115911	0.318712	-0.0618029	0.59586	0.0147603	0.899295	-0.118137	0.309442	0.181453	0.116715	0.509674	2.57147e-06	-0.0563674	0.628641	-0.118874	0.306414
IL22	0.0831355	0.475237	-0.178877	0.122089	0.0608532	0.601533	-0.0266229	0.819423	0.00908205	0.937936	0.323051	0.00442221	-0.224438	0.0512813	0.00374283	0.974401
IL25	-0.0959567	0.409615	-0.0188186	0.871816	0.0373061	0.749007	-0.130903	0.259686	0.138052	0.234336	0.496059	5.19301e-06	0.00228538	0.984368	-0.107471	0.355451
IL27	-0.0705309	0.544888	-0.161045	0.164595	-0.342368	0.00246765	-0.140805	0.225044	0.29123	0.0106986	0.229179	0.0464358	-0.121553	0.295562	-0.153564	0.185361
IL3	0.28178	0.0136638	0.266303	0.0200581	0.200211	0.0829049	-0.0417039	0.720571	-0.145935	0.208431	0.0243724	0.834461	0.26758	0.019448	0.225078	0.0506035
IL4	-0.098203	0.398687	-7.45505e-06	0.999949	0.0330433	0.776895	-0.226534	0.0490902	-0.0999714	0.390207	0.599363	1.06251e-08	0.0106885	0.926985	-0.160112	0.167088
IL5	-0.238717	0.0378268	-0.176965	0.126195	-0.0645165	0.579786	-0.138725	0.23204	-0.0702227	0.546651	0.273218	0.0169397	-0.112604	0.332808	-0.323333	0.00438584
IL6	-0.124879	0.282447	-0.0639406	0.58318	0.0250509	0.829921	-0.131761	0.256551	-0.0977076	0.401082	0.56993	7.71551e-08	-0.0425056	0.715426	-0.179866	0.120004
IL7	-0.0947466	0.415573	-0.0881763	0.448786	0.00463796	0.968282	-0.120321	0.300519	-0.0838007	0.471699	0.638612	5.4114e-10	-0.0724653	0.533885	-0.138806	0.231766
IL8	-0.221726	0.0542345	0.0586193	0.614968	-0.0704869	0.545139	-0.226977	0.0486371	-0.031853	0.784734	0.271986	0.0174626	0.084154	0.469826	-0.316113	0.00540493
IL9	-0.26871	0.0189211	-0.0335532	0.773544	-0.0482589	0.678888	-0.298119	0.00890621	-0.08471	0.466886	0.25593	0.0256495	-0.00095123	0.993493	-0.331047	0.00348891
LTA	0.142165	0.220552	-0.139622	0.229006	0.113227	0.330123	0.0821187	0.480672	0.0492849	0.672447	0.180274	0.119153	-0.197236	0.0876764	0.085515	0.462647
PDGFA	-0.113038	0.330934	0.0743868	0.523065	-0.0412085	0.723756	-0.130083	0.262709	-0.107432	0.35563	0.159395	0.16902	0.0604714	0.603819	-0.183728	0.112124
PDGFB	-0.120545	0.299616	0.0470308	0.686629	-0.0992944	0.393441	-0.141749	0.221922	-0.0763928	0.511889	0.124977	0.282066	0.0578475	0.61964	-0.185017	0.109585
TGFA	-0.0496819	0.669961	0.0382916	0.742604	0.14331	0.216821	-0.0212234	0.855602	0.0977116	0.401063	0.28074	0.0140301	0.0639006	0.583416	-0.0971184	0.403942
TNF	-0.113294	0.329834	-0.172025	0.137298	0.0531763	0.648232	-0.116166	0.317643	-0.137224	0.237179	0.586827	2.53238e-08	-0.17244	0.136338	-0.215559	0.0614687
VEGFA	-0.232264	0.0434902	0.00226454	0.98451	-0.0790207	0.497435	-0.162516	0.160724	-0.10434	0.369724	0.372297	0.000927229	0.0212494	0.855427	-0.320582	0.00475202
